# Temperature restriction in entomopathogenic bacteria

**DOI:** 10.1101/2020.06.02.129163

**Authors:** Alexia Hapeshi, Joseph R.J. Healey, Geraldine Mulley, Nicholas R. Waterfield

**Affiliations:** Microbiology and Infection Unit, Warwick Medical School, The University of Warwick, Gibbet Hill Road, Coventry, CV4 7AL, UK; School of Biological Sciences, University of Reading, Whiteknights, Reading RG6 6AJ, UK

**Keywords:** temperature, adaptation, enterobacteria, *Photorhabdus*, symbionts, pathogens

## Abstract

Temperature plays an important role in bacteria-host interactions and can be a determining factor for host switching. In this study we sought to investigate the reasons behind growth temperature restriction in the entomopathogenic enterobacterium *Photorhabdus. Photorhabdus* has a complex dual symbiotic and pathogenic life cycle. The genus consists of 19 species but only one subgroup, previously all classed together as *P. asymbiotica*, have been shown to cause human disease. These clinical isolates necessarily need to be able to grow at 37 °C, whilst the remaining species are largely restricted to growth temperatures below 34 °C and are therefore unable to infect mammalian hosts. Here, we have isolated spontaneous mutant lines of *P. laumondii* DJC that were able to grow up to 36 °C-37 °C. Following whole genome sequencing of 29 of these mutants we identified a single gene, encoding a protein with a RecG-like helicase domain, that for the majority of isolates contained single nucleotide polymorphisms. Importantly, provision of the wild-type allele of this gene in *trans* restored the temperature restriction, confirming the mutations are recessive, and the dominant effect of the protein product of this gene. The gene appears to be part of a short three cistron operon, which we have termed the Temperature Restricting Locus (TRL). Transcription reporter strains revealed that this operon is induced upon the switch from 30 °C to 37 °C, leading to replication arrest of the bacteria. TRL is absent from all of the human pathogenic species so far examined, although its presence is not uniform in different strains of the *P. luminescens* subgroup. In a wider context, the presence of this gene is not limited to *Photorhabdus*, being found in phylogenetically diverse proteobacteria. We therefore suggest that this system may play a more fundamental role in temperature restriction in diverse species, relating to as yet cryptic aspects of their ecological niches and life cycle requirements.
