## Supplementary table 1 for "Temperature restriction in entomopathogenic bacteria"

### Sheet: Sheet1
WP_041379885.1	Photorhabdus
WP_058588699.1	Photorhabdus laumondii
WP_105398703.1	Photorhabdus luminescens
WP_112878141.1	Photorhabdus
WP_110086472.1	Photorhabdus luminescens
WP_036780220.1	Photorhabdus luminescens
WP_065389666.1	Photorhabdus namnaonensis
WP_036813449.1	Photorhabdus
WP_110091204.1	Photorhabdus luminescens
WP_104551532.1	Xanthomonas hortorum
WP_116356569.1	Cupriavidus taiwanensis
WP_063570104.1	Achromobacter ruhlandii
WP_089240560.1	Stenotrophomonas
WP_103922499.1	Thiotrichales bacterium HS_08
WP_069212005.1	Vibrio anguillarum
WP_065470370.1	Xanthomonas bromi
WP_062333335.1	Moraxella osloensis
WP_093312572.1	Pseudospirillum japonicum
WP_072667560.1	Enterobacteriaceae
WP_140591110.1	Marinomonas sp. HB171799
WP_035492101.1	Glaesserella parasuis
WP_027184552.1	Desulfovibrio inopinatus
WP_092589004.1	Acidaminobacter hydrogenoformans
WP_086585832.1	Vibrio parahaemolyticus
WP_036511214.1	Nitrincola nitratireducens
WP_081244938.1	Vibrio anguillarum
WP_032470235.1	Vibrio cholerae
WP_061894815.1	Vibrio cidicii
WP_071187852.1	Vibrio cholerae
WP_053108259.1	Oblitimonas alkaliphila
WP_039422739.1	Vibrio navarrensis
WP_138041930.1	Vibrio cholerae
WP_140187049.1	Providencia stuartii
WP_038251888.1	Yersinia ruckeri
WP_034843123.1	Endozoicomonas numazuensis
WP_101745877.1	Endozoicomonas acroporae
WP_124175276.1	Pseudomonas aeruginosa
WP_067059572.1	Moraxella atlantae
WP_134268586.1	Pseudomonas aeruginosa
WP_004254945.1	Thauera sp. 63
WP_067237052.1	Moraxella atlantae
WP_010563443.1	Pseudomonas extremaustralis
WP_065085005.1	Pseudomonas
WP_110466751.1	Xylophilus ampelinus
WP_112063200.1	Glaesserella parasuis
WP_078208478.1	Glaesserella parasuis
WP_085049049.1	Citrobacter werkmanii
WP_035496424.1	Glaesserella parasuis
WP_035493390.1	Glaesserella parasuis
WP_010961142.1	Methylococcus capsulatus
WP_121372595.1	Pseudomonas aeruginosa
WP_047827921.1	Peptococcaceae bacterium CEB3
WP_066918446.1	Steroidobacter denitrificans
WP_015649458.1	Pseudomonas aeruginosa
WP_021117327.1	Glaesserella parasuis
WP_075605613.1	Glaesserella parasuis
WP_017365442.1	Methylococcus capsulatus
WP_011347393.1	Xanthomonas euvesicatoria
WP_075592611.1	Glaesserella parasuis
WP_108079600.1	Zoogloeaceae bacteirum Par-f-2
WP_090336154.1	Pseudomonas chengduensis
WP_033962725.1	Pseudomonas aeruginosa
WP_016348920.1	Aeromonas hydrophila
WP_015039748.1	Bordetella parapertussis
WP_012916066.1	Xanthomonas albilineans
WP_087840006.1	Pigmentiphaga sp. NML030171
WP_066699101.1	Comamonadaceae bacterium CCH4-C5
WP_069953411.1	Pseudomonas aeruginosa
WP_101516771.1	Pseudomonas aeruginosa
WP_075606239.1	Glaesserella parasuis
WP_070096445.1	Pseudomonas sp. NBRC 111139
WP_015056404.1	Gammaproteobacteria
WP_060575435.1	Klebsiella
WP_085715780.1	Pseudomonas sp. B28(2017)
WP_021116125.1	Glaesserella parasuis
WP_011805725.1	Acidovorax sp. JS42
WP_116814444.1	Pseudomonas aeruginosa
WP_005614725.1	Pseudomonas syringae group
WP_053814611.1	Pseudomonas aeruginosa
WP_013262279.1	gamma proteobacterium HdN1
WP_102076135.1	Pseudomonas aeruginosa
WP_042906426.1	Glaesserella parasuis
WP_101049076.1	Macromonas sp. BK-30
WP_140993560.1	Burkholderia vietnamiensis
WP_098945611.1	Escherichia coli
WP_013705715.1	Desulfobacca acetoxidans
WP_101990644.1	Klebsiella quasipneumoniae
WP_128698410.1	Pseudomonas aeruginosa
WP_035498930.1	Glaesserella parasuis
WP_035520796.1	Glaesserella parasuis
WP_005740916.1	Pseudomonas
WP_010373152.1	Xanthomonas
WP_057416986.1	Pseudomonas syringae group genomosp. 3
WP_015060674.1	Pseudomonas savastanoi
WP_044009580.1	Glaesserella parasuis
WP_044320049.1	Pseudomonas amygdali
WP_122383334.1	Pseudomonas amygdali
WP_078560493.1	Xanthomonas axonopodis
WP_028587296.1	Desulfocurvus vexinensis
WP_018416828.1	Teredinibacter turnerae
WP_017245562.1	Pseudomonas stutzeri
WP_054088140.1	Pseudomonas syringae group
WP_122254328.1	Comamonadaceae bacterium NML161473
WP_113501340.1	Rhizobiales bacterium
WP_069345615.1	Klebsiella pneumoniae
WP_110138242.1	Acidiferrobacter sp. SPIII_3
WP_107736625.1	Desulfonatronum sp. SC1
WP_104452480.1	Aeromonas sp. ASNIH1
WP_044061240.1	Pseudomonas aeruginosa
WP_104556879.1	Enterobacter sichuanensis
WP_103259715.1	Aeromonas sp. ASNIH3
WP_109040477.1	Azospira sp. I13
WP_043743047.1	Proteobacteria
WP_094818185.1	Bordetella genomosp. 7
WP_023109362.1	Pseudomonas aeruginosa
WP_135350739.1	Pseudomonas aeruginosa
WP_103243565.1	Aeromonas sp. ASNIH5
WP_116802159.1	Pseudomonas aeruginosa
WP_010261909.1	Treponema primitia
WP_103261719.1	Aeromonas sp. ASNIH7
WP_089416375.1	Vitreoscilla filiformis
WP_024808557.1	Verrucomicrobia bacterium LP2A
WP_065680358.1	Vibrio atlanticus
WP_102294722.1	Vibrio lentus
WP_132980922.1	Vibrio crassostreae
WP_087871304.1	Bathymodiolus platifrons
WP_135681711.1	Leptospira levettii
WP_113043119.1	Photorhabdus sp. HUG-39

### Sheet: Description
Accession numbers of proteins with over 60 % sequence identity to the Photorhabdus laumondii TrlG protein (with a query cover > 90 %) as identified using BlastP against the NCBI reference protein database.
